# Impact of intragenic *NRXN1* deletions on early cortical development

**DOI:** 10.1101/2024.08.26.609494

**Authors:** Lucia Dutan, Nicholas J. F. Gatford, Thaise Carneiro, Roland Nagy, Victoria Higgs, APEX Consortia, Aicha Massrali, Arkoprovo Paul, Maria Fasolino, Zhaolan Zhou, Frances A Flinter, Dwaipayan Adhya, Maja Bucan, Simon Baron-Cohen, Deepak P. Srivastava

**Affiliations:** Department of Basic and Clinical Neuroscience, Maurice Wohl Clinical Neuroscience Institute, Institute of Psychiatry, Psychology and Neuroscience, King’s College London, London, UK, SE5 9NU, UK; MRC Centre for Neurodevelopmental Disorders, King’s College London, London, UK; Department of Genetics, Perelman School of Medicine at the University of Pennsylvania, Philadelphia, 19104-6145 USA; Autism Research Centre, Department of Psychiatry, University of Cambridge, Cambridge, CB2 8AH UK; Department of Clinical Genetics, Guy’s and St. Thomas’ NHS Foundation Trust, London, United Kingdom

**Keywords:** *NRXN1*isoforms, Intronic deletions, Synaptic function, Dendritogenesis, Neurodevelopmental disorders, Sex differences

## Abstract

**Background:** Deletions in *NRXN1* are strongly associated with neurodevelopmental and psychiatric conditions. While exonic deletions are well-studied, intragenic deletions, particularly in intron 5, are less understood and generally consider benign. Recent studies show exonic deletions impact isoform diversity during neurodevelopment, affecting neurogenesis and neuronal function. However, whether intragenic deletions impact isoform expression and neurodevelopment remains underexplored.

**Methods:** We used hiPSCs from typically developing individuals (control) and those with *NRXN1* intron 5 deletions to study neurodevelopment. HiPSCs were differentiated towards a cortical fate, with *NRXN1* isoform expression, molecular differences, and neuronal morphology examined.

**Results:** We observed distinct *NRXN1* isoform expression dynamics during early neurodevelopment, with two expression peaks post-neuronal induction and *NRXN1β* being most highly expressed. Both *NRXN1* deletion and control lines showed similar acquisition of regional and cell fate identity, but significant differences in *NRXN1* isoform expression were observed between deletion and control lines, and between deletion lines. RNA sequencing revealed genotype-dependent alterations, particularly in pathways related to synaptic function and neuronal morphology. Consistent with these findings, *NRXN1* deletion lines exhibited altered dendrite outgrowth, with variations between deletion lines.

**Conclusions:** Our results indicate a potential role for intron 5 in controlling *NRXN1* isoform expression during neurodevelopment. Alterations in gene expression profiles, correlated with morphological changes, suggest a role for *NRXN1* isoforms in shaping dendritic morphology. Molecular and cellular differences observed between lines with identical intronic deletions suggest that additional factors, such as genetic background or biological sex, may also play an important role in these phenotypes. Collectively, these findings indicate that *NRXN1* intronic deletions are not benign, influencing isoform expression, cellular phenotypes, and neurodevelopment.
