## Supplementary table 2 for "Impact of intragenic *NRXN1* deletions on early cortical development"

### Sheet: Sheet1
Comparison	Gene	Direction	SFARI cat
NRXN1 vs CTR	SLC24A2	downregulated	2
Intron 5 vs CTR	CASZ1	upregulated	1
	PAX5	upregulated	1
	TCF7L2	upregulated	1
	ACTN4	upregulated	2
	ASPM	upregulated	2
	BRCA2	upregulated	2
	CECR2	upregulated	2
	EN2	upregulated	2
	GPC4	upregulated	2
	IQGAP3	upregulated	2
	KIF14	upregulated	2
	LAMA1	upregulated	2
	MEGF10	upregulated	2
	MET	upregulated	2
	NOTCH1	upregulated	2
	OTX1	upregulated	2
	PRODH	upregulated	2
	CMPK2	downregulated	2
	EGR3	downregulated	2
	LRFN2	downregulated	2
	MACROD2	downregulated	2
	NPAS2	downregulated	2
	PCDHA5	downregulated	2
	PPP1R1B	downregulated	2
	PTPRT	downregulated	2
	RBFOX1	downregulated	2
	SLC24A2	downregulated	2
	TRPC6	downregulated	2
109_NXM vs 110_NXF	CASZ1	upregulated	1
	PAH	upregulated	1
	NLGN4Y	upregulated	2
	NTRK1	upregulated	2
	USP9Y	upregulated	2
	GABRB2	downregulated	1
	GRIN2A	downregulated	1
	PTCHD1	downregulated	1
	RELN	downregulated	1
	SCN1A	downregulated	1
	ATP10A	downregulated	2
	CSMD1	downregulated	2
	GABRA4	downregulated	2
	HLA-DPB1	downregulated	2
	LRFN5	downregulated	2
	NTNG1	downregulated	2
	PCDH11X	downregulated	2
	SLC4A10	downregulated	2
109_NXM vs CTR	CASZ1	upregulated	1
	PAH	upregulated	1
	PAX5	upregulated	1
	PTK7	upregulated	1
	TCF7L2	upregulated	1
	ACTN4	upregulated	2
	CADPS2	upregulated	2
	CECR2	upregulated	2
	EN2	upregulated	2
	GPC4	upregulated	2
	IQGAP3	upregulated	2
	LAMA1	upregulated	2
	MEGF10	upregulated	2
	MET	upregulated	2
	NOTCH1	upregulated	2
	NTRK1	upregulated	2
	OTX1	upregulated	2
	POLA2	upregulated	2
	PRODH	upregulated	2
	SAMD11	upregulated	2
	SLC7A3	upregulated	2
	ZBTB16	upregulated	2
	CACNA1E	downregulated	1
	GABRB2	downregulated	1
	GRIA2	downregulated	1
	GRIN2B	downregulated	1
	MEF2C	downregulated	1
	NRXN1	downregulated	1
	NRXN3	downregulated	1
	PCDH19	downregulated	1
	PTCHD1	downregulated	1
	SMARCA2	downregulated	1
	ATP2B2	downregulated	2
	CACNA1G	downregulated	2
	CACNB2	downregulated	2
	CMPK2	downregulated	2
	CNTN3	downregulated	2
	CSMD1	downregulated	2
	DLG2	downregulated	2
	DLGAP2	downregulated	2
	EGR3	downregulated	2
	GABRA4	downregulated	2
	GPR85	downregulated	2
	GRID1	downregulated	2
	GRM7	downregulated	2
	HTR1B	downregulated	2
	KIRREL3	downregulated	2
	LRFN2	downregulated	2
	LRFN5	downregulated	2
	MACROD2	downregulated	2
	MAOA	downregulated	2
	MDGA2	downregulated	2
	MED12L	downregulated	2
	NEGR1	downregulated	2
	NPAS2	downregulated	2
	NTRK3	downregulated	2
	PCDH11X	downregulated	2
	PCDHA5	downregulated	2
	PPP1R1B	downregulated	2
	PTPRT	downregulated	2
	RBFOX1	downregulated	2
	ROBO2	downregulated	2
	SLC24A2	downregulated	2
	SLC4A10	downregulated	2
	STYK1	downregulated	2
	TRPC6	downregulated	2
	ZNF385B	downregulated	2
