## Supplementary table 3 for "Impact of intragenic *NRXN1* deletions on early cortical development"

### Sheet: Sheet1
Intron 5 vs CTRs (upregulated)
Term	FE	PAdj	FDR
Cell cycle process	3.48253	1.63e-29	1.29e-29
Cellular response to stimulus	1.37542	1e-09	7.9e-10
Cellular component organization or biogenesis	1.35873	3.88e-09	3.07e-09
Cell communication	1.38734	1.28e-07	1.01e-07
Microtubule-based process	1.95711	2.3e-05	1.82e-05
Cell adhesion	1.86229	2.3e-05	1.82e-05
Morphogenesis of a branching structure	3.03223	0.000455	0.00036
Pattern specification process	2.12379	0.000534	0.000422
Cell death	1.67329	0.000551	0.000435
ATP-dependent activity	1.8954	0.00192132	0.00151683
Response to abiotic stimulus	1.56521	0.00331008	0.00261537
Cytoskeletal motor activity	3.1872	0.00485103	0.00382976
Ovulation cycle	3.45115	0.0207387	0.0163861
Cell activation	1.54779	0.0431464	0.034091
Intron 5 vs CTRs (downregulated)
Term	FE	PAdj	FDR
G protein-coupled receptor signaling pathway	4.12725	0.000868	0.000868
Transmembrane signaling receptor activity	3.43185	0.00552093	0.00552093
Cell periphery	1.62668	0.00713973	0.00708818
Molecular transducer activity	2.7672	0.0344622	0.0344622
109_NXM vs 110_NXF (downregulated)
Term	FE	PAdj	FDR
Plasma membrane	1.84912	3.07e-19	1.42e-19
Synaptic signaling	4.33353	9.86e-18	2.38e-18
Receptor activity	3.01042	2.57e-16	6.05e-17
Ion channel activity	4.76428	1.8e-14	2.42e-15
Channel activity	4.39824	9.94e-14	1.48e-14
Neurotransmitter receptor activity	9.46668	3.99e-09	2.33e-10
Neuron projection	2.62944	9.15e-09	6.52e-10
Transmembrane transport	2.40848	2.13e-08	2.28e-09
GABA receptor complex	22.1313	8.76e-07	4.05e-08
GABA receptor activity	18.9334	8.75e-06	2.65e-07
Glutamate receptor signaling pathway	7.81359	0.000348	1.29e-05
Neuron-neuron synaptic transmission	5.97439	0.00240909	7.5e-05
Learning or memory	3.93311	0.00356182	9.82e-05
Cognition	3.61354	0.0066748	0.000174
Chemical homeostasis	2.01541	0.0370105	0.000736
Neuron development	2.02781	0.0410308	0.000762
Regulation of synapse assembly	6.17653	0.0432781	0.000789
109_NXM vs CTRs (upregulated)
Term	FE	PAdj	FDR
Cell cycle process	2.56207	6.78e-21	4.92e-21
Anatomical structure development	1.45572	1.48e-12	2.7e-13
Cell motility	1.66175	0.00158012	4.98e-05
Extracellular region part	1.293	0.0163412	0.00220236
Regulation of signaling	1.32619	0.0260271	0.000659
109_NXM vs CTRs (downregulated)
Term	FE	PAdj	FDR
Transmembrane receptor activity	3.51774	4.5e-05	3.17e-05
Plasma membrane	1.77322	0.000169	3.92e-05
Ion channel activity	4.6041	0.00184669	0.000286
Ion transmembrane transport	3.0128	0.0128206	0.00639741
GABA-A receptor complex	36.3224	0.00262622	0.000408
GABA receptor complex	36.3224	0.00262622	0.000408
GABA-A receptor activity	34.7865	0.00460098	0.000428
Ligand-gated channel activity	8.28737	0.00541694	0.000428
GABA receptor activity	29.817	0.00881644	0.000579
plasma membrane part	2.00098	0.00606153	0.000808
Neurotransmitter receptor activity	10.436	0.0231892	0.00134276
